# The genes controlling normal function of citrate and spermine secretion is lost in aggressive prostate cancer and prostate model systems

**DOI:** 10.1101/2021.09.21.461176

**Authors:** Morten Beck Rye, Sebastian Krossa, Martina Hall, Casper van Mourik, Tone F. Bathen, Finn Drabløs, May-Britt Tessem, Helena Bertilsson

## Abstract

**Background:** Secretion of the metabolites citrate and spermine into prostate lumen is a unique hallmark for normal prostate epithelial cells. However, the identity of the genes controlling citrate and spermine secretion remains mostly unknown despite their obvious relevance for progression to aggressive prostate cancer.

**Materials & Methods:** In this study, we have correlated simultaneous measurement of citrate/spermine and transcriptomics data. We have refined these gene correlations in 12 prostate cancer cohorts containing 2915 tissue samples to create a novel gene signature of 150 genes connected with citrate and spermine secretion. We further explored the signature in public data, interrogating over 18 000 samples from various tissues and model systems, including 3826 samples from prostate and prostate cancer.

**Results:** In prostate cancer, the expression of this gene signature is gradually lost in tissue from normal epithelial cells through PIN, low grade (Gleason <= 7), high grade cancer (Gleason >= 8) and metastatic lesions. The accuracy of the signature is validated by its unique enrichment in prostate compared to other tissues, and its strong enrichment in epithelial tissue compartments compared to stroma. Several zinc-binding proteins that are not previously investigated in the prostate are present in the gene signature, suggesting new mechanisms for controlling zinc homeostasis in citrate/spermine secretion. However, the absence of the gene signature in all common prostate normal and cancer cell-lines, as well as prostate organoids, underlines the challenge to study the role of these genes during prostate cancer progression in model systems.

**Conclusions:** A large collection of transcriptomics data integrated with metabolomics identifies the genes related to citrate and spermine secretion in the prostate, and show that the expression of these genes gradually decreases on the path towards aggressive prostate cancer. In addition, the study questions the relevance of currently available model systems to study metabolism in prostate cancer development.
