## Supplementary_File_3 for "The genes controlling normal function of citrate and spermine secretion is lost in aggressive prostate cancer and prostate model systems"

### Sheet: CS signature genes
Gene-symbol	Gene-name	Overall function-NCBI	Specific functions - NCBI	Additonal information
ALOX15B	arachidonate 15-lipoxygenase type B	Metabolism	Converts arachidonic acid. Involved in production of fatty acid hydroperoxides
RAB27A	RAB27A, member RAS oncogene family	Undefined	Membrane bound and mey be involved in signaling,
NCAPD3	non-SMC condensin II complex subunit D3	Mitosis	Part of condensin complex
NANS	N-acetylneuraminate synthase	Metabolism	sialic acid synthesis pathway. Can restore sialic acid synthesis in E.Coli
ENDOD1	endonuclease domain containing 1	Unknown	High expression in prostate
AZGP1	alpha-2-glycoprotein 1, zinc-binding	Unknown	High expression in prostate	Zinc-binding?
BCAS1	breast carcinoma amplified sequence 1	Unknown
ANPEP	alanyl aminopeptidase, membrane	Undefined	Contain domain similar to zinc-binding domain.	Zinc-binding?
ACAD8	acyl-CoA dehydrogenase family member 8	Metabolism	Fatty acid catabolism, valine catabolism, mitochondrial
MIPEP	mitochondrial intermediate peptidase	Metabolism	Mitochondria. Maturation of OXPHOS related proteins
MYBPC1	myosin binding protein C, slow type	Microenvironment	Muscle structure
YIPF1	Yip1 domain family member 1	Unknown
ACADL	acyl-CoA dehydrogenase long chain	Metabolism	Mitochondrial. Fatty acid oxidation
GNMT	glycine N-methyltransferase	Metabolism	Converts metabolite (among them glycine) to sarcosine (among others)
EHHADH	enoyl-CoA hydratase and 3-hydroxyacyl CoA dehydrogenase	Metabolism	Peroxisomal beta-oxidation
TFF3	trefoil factor 3	Undefined	Secretory protein. Affect healing of epithelium
DBI	diazepam binding inhibitor, acyl-CoA binding protein	Hormone	Regulated by hormone signaling. Regulates secretion in pancreas. Highly expressed in prostate
FAM3B	family with sequence similarity 3 member B	Unknown
AFF3	AF4/FMR2 family member 3	Transcription	Transcription factor. Highly expressed in prostate
SLC45A3	solute carrier family 45 member 3	Unknown	Extremely high expression in prostate
CPE	carboxypeptidase E	Hormone	Hormone signaling. Secretion. Neural. High expression in brain and prostate
MT1G	metallthionein 1G	Unknown		Metal and zink-binding.
CHRNA2	cholinergic receptor nicotinic alpha 2 subunit	Neural	Prostate specific expression
EPHX2	epoxide hydrolase 2	Metabolism	Convert epoxide to dihydrodiols. Associate with peroxisome
PPAPDC2 (PLPP6)	pohospholipid phosphatase 6	Unknown		New name PLPP6
PPP1R7	protein phosphatase 1 regulatory subunit 7	Mitosis	Required for completion of mitotic cycle
COBL	cordon-bleu WH2 repeat protein	Morphology	Actin regulator
SLC9A2	solute carrier family 9 member A2	Transport	Sodium-ion transport. Regulates cell pH and volume
DHRS7	dehydrogenase/reductase 7	Metabolism	Metabolize many compunds, including steroid hormones and prostaglandins. High expression in prostate
PTPRM	protein tyrosine phosphatase receptor type M	Signaling	Involved in cell-cell adhesion
STXBP6	syntaxin binding protein 6	Undefined	Part of SNARE complex, a large complex which is involved in vesicle function
DCXR	dicarbonyl and L-xylulose reductase	Metabolism	uronate cycle of glucose metabolsim?
LIFR	LIF receptor alpha	Receptor	Receptor for Leukemia Inhibitory Factor (LIF). Expressed in prostate
MT1M	metallthionein 1M	Undefined	Bind various heavy metals	Zinc-binding?
INPP4B	inositol polyphosphate-4-phosphatase type II B	Signaling	phospahtidylinositol signaling pathway
DPP4	dipeptidyl peptidase 4	Membrane	membrane glycoprotein
ABAT	4-aminobutyrate aminotransferase	Neural	Inhibitor of neurotransmitter through production of metabolite. Metabolism.
PCCA	propionyl-CoA carboxylase subunit alpha	Metabolism	Mitochondria
BNIP3	BCL2 interacting protein 3	Apoptosis	Pro-apoptotic. Tumor suppressor. Expressed in prostate
ALDH3A2	aldehyde dehydrogenase 3 family member A2	Metabolism	Oxidation of aldehydes to fatty acids.
GREB1	growth regulating estrogen receptor binding 1	Hormone	Estrogen responsive. Biased expression in prostate
FAM174B	family with sequence similarity 174 member B	Unknown	High expression in prostate
CYB561	cytochrome b561	Unknown	High expression in prostate
SMS	spermine synthase	Metabolism	polyamine and spermine synthesis
ERP29	endoplasmic reticulum protein 29	Secretion	Process secretory proteins within the ER. High expresion in prostate
SLC2A12	solute carrier family 2 member 12	Transport	Uptake of sugars through facilitated diffusion
LEPREL1 (P3H2)	prolyl 3-hydroxylase 2	Microenvironment	Collagen chain assembly. High expression in prostate	New name P3H2
GNE	glucosamine (UDP-N-acetyl)-2-epimerase/N-acetylmannosamine kinase	Metabolism	Sialic acid synthesis pathway. Sialic acid modification important for cell adhesion
MT1F	metallothionein 1F	Unknown		Zinc-binding?
FXYD3	FXYD domain containing ion transport regulator 3	Transport	Membrane protein. Regulates function of ion-pumps and ion-channels
RDH11	retinol dehydrogenase 11	Undefined	Extremely high expression in prostate
ABHD2	abhydrolase domain containing 2	Metabolism	sperm activation through sperm calcium channel
AUH	AU RNA binding methylglutaconyl-CoA hydratase	Metabolism	Leucine degradation. Also has RNA-binding activity. High expression in prostate
GLUD1	glutamate dehydrogenase 1	Metabolism	Mitochondria. Glutamate to alpga-ketoglutarate
BBS4	Bardet-Biedl syndrome 4	Undefined	Cilia formation and function? High expression in prostate
ARG2	arginase 2	Unknown	Polyamine metabolism (through ornithine production?). High expression in prostate
SEPP1 (SELENOP)	selenoprotein P	Undefined	Transport of selenium via apolipoprotein E receptor-2 (apoER2)
GLB1L3	galactosidase beta 1 like 3	Unknown	Biased expression in prostate
CHRM1	cholinergic receptor muscarinic 1	Signaling	Acetylcholine receptor. Neural. Biased expression in prostate
MON1B	MON1 homolog B, secretory trafficking associated	Unknown	High expression in prostate. Secretion?
ACAA1	acetyl-CoA acyltransferase 1	Undefined	Operative in peroxisome
ADPGK	ADP dependent glucokinase	Metabolism	Glycolyses.
RLN1	relaxin 1	Hormone	Extreme and unique expression in prostate
CD9	CD9 molecule	Microenvironment	Surface glycoprotein. Cell-adhesion and cell-cell signal transduction? Tumor suppressor? High expression in prostate. Also part of tetraspanin superfamily
PAK1IP1	PAK1 interacting protein 1	Unknown	High expression in prostate
TSPAN1	tetraspanin 1	Undefined	Cell surface proteins. Microenvironment? High expression in prostate
MPPED2	metallophosphoesterase domain containing 2	Undefined	Brain? High expression in prostate
ANG	angiogenin	Microenvironment	Angiogenesis
TMPRSS2	transmembrane serine protease 2	Undefined	Membrane? High expression in prostate.	Part of ERG-fusion protein
GSTA4	glutathione S-transferase alpha 4	Transport	Detoxification
EXTL2	exostosin like glycosyltransferase 2	Unknown
RNASE4	ribonuclease A family member 4	Degradation	mRNA cleavage
ADH5	alcohol dehydrogenase 5 (class III), chi polypeptide	Metabolism	Degradation of alcohols. Eliminate formaldehyde from cells
ARHGEF7	Rho guanine nucleotide exchange factor 7	Undefined	Activate Ras-like Rho proteins (GDP to GTP)
KLK4	kallikrein related peptidase 4	Undefined	Prostate specific expression
CYP2J2	cytochrome P450 family 2 subfamily J member 2	Metabolism	Gene family involved in cholesterol, steroid and lipid synthesis. This may be particularly linked to ER and arachidonic acid.
BAIAP2	BAI1 associated protein 2	Signaling	Signaling in brain. Expressed in prostate.
SLC1A5	solute carrier family 1 member 5	Transport	Amino acid transporter. High expression in prostate
GLB1L2	galactosidase beta 1 like 2	Unknown	High expression in prostate
SLC2A10	solute carrier family 2 member 10	Transport	Glucose transporter. High expression in prostate
SLC39A10	solute carrier family 39 member 10	Transport	Show structural characteristic of Zinc-transporters. Relatively high expression in prostate	Zinc-transport?
REEP5	receptor accessory protein 5	Unknown
ALDH1A3	aldehyde dehydrogenase 1 family member A3	Undefined	High expression in prostate
TMBIM6	transmembrane BAX inhibitor motif containing 6	Unknown	Expressed in prostate
SCIN	scinderin	Undefined	Caps actin
DDAH1	dimethylarginine dimethylaminohydrolase 1	Metabolism
ACAT2	acetyl-CoA acyltransferase 2	Metabolism	Lipid metabolism
ANTXR2	ANTXR cell adhesion molecule 2	Microenvironment	ECM adhesion, associated with collagen. Anthrax toxin receptor. High in prostate
ACP2	acid phosphatase 2, lysosomal	Metabolism	Localized to lysosomal membrane
HERPUD1	homocysteine inducible ER protein with ubiquitin like domain 1	Degradation	ER. Upregulated as a result of ER-stress, and participate in unfolded protein response (UPR) and degradation of unfolded proteins (ERAD). High expression in prostate
TMEM220	transmembrane protein 220	Unknown	Expressed in prostate
FAM111A	family with sequence similarity 111 member A	Cell Cycle	Nuclear localization. PIP-box interact with PCNA. DNA replication. High expression in prostate
TMEM66 (SARAF)	store-operated calcium entry associated regulatory factor	Unknown		New name SARAF
KIAA0319L	KIAA0319 like	Undefined	High expression in prostate
MAGEH1	MAGE family member H1	Apoptosis	Melanoma-associated antigen family
SPDEF	SAM pointed domain containing ETS transcription factor	Transcription	Transcription factor with ETS domain. Highly expressed in prostate epithelium. Androgen independent activator of PSA. Drug target in many cancers.
ACPP	acid phosphatase, prostate	Metabolism	Orthophosphoric monoester to alcohol and orthophosphat. Regulated by AR. Secreted bu prostate epithelial cells. Extremely high and specific expression in prostate
HMG20B	high mobility group 20B	Unknown	High expression in prostate
FDFT1	farnesyl-diphosphate farnesyltransferase 1	Metabolism	Cholesterol synthesis
TUSC3	tumor suppressor candidate 3	Undefined	Localize to ER. Involved in protein glycosylation
ST6GALNAC1	ST6 N-acetylgalactosaminide alpha-2,6-sialyltransferase 1	Microenvironment	Glycosylation of proteins which affects cell-cell and cell-ECM interaction?
TUBB2A	tubulin beta 2A class IIa	Mitosis	Microtubule, beta-tubuline
ACOX3	acyl-CoA oxidase 3, pristanoyl	Metabolism	possibly desaturation of fatty acids in peroxisomes
PEBP4	phosphatidylethanolamine binding protein 4	Undefined	Lipid binding. High expression in prostate
MESP1	mesoderm posterior bHLH transcription factor 1	Unknown	High expression in prostate
TSC22D3	TSC22 domain family member 3	Immune system	Anti-inflammatory protein
CYP2U1	cytochrome P450 family 2 subfamily U member 1	Metabolism	Gene family involved in cholesterol, steroid and lipid synthesis. This may be particularly linked arachidonic acid and other long chain fatty acids. High expression in prostate
SORD	sorbitol dehydrogenase	Metabolism	Sorbitol pathway. High expression in prostate
VGLL3	vestigial like family member 3	Unknown
CREB3L4	cAMP responsive element binding protein 3 like 4	Undefined	Localizes to ER membrane. Transcriptional activator.
IL1R1	interleukin 1 receptor type 1	Immune system
MRPS23	mitochondrial ribosomal protein S23	Translation	Localize to mitochondria and partizipate in mitochondrial ribosome protein synthesis. High expression in prostate
RCAN3	RCAN family member 3	Unknown	High expression in prostate
CPEB3	cytoplasmic polyadenylation element binding protein 3	Unknown
CYB5A	cytochrome b5 type A	Membrane	Affect hemoglobin function and structure
CNTNAP2	contactin associated protein like 2	Microenvironment	Cell adhesion. Neural. High expression in brain and prostate. One of the longest genes in the human genome (1.5% of chr7)
PPP1R13B	protein phosphatase 1 regulatory subunit 13B	Apoptosis	Interacts with p53. Regulated by E2F TF
GMPR	guanosine monophosphate reductase	Metabolism	GMP to IMP. High expression in prostate
CTBS	chitobiase	Undefined	Degrades sugars on lysosomes
MT1X	metallothionein 1X	Unknown		Zinc-binding?
HPGD	15-hydroxyprostaglandin dehydrogenase	Undefined	metabolism of prostaglandins
CMAS	cytidine monophosphate N-acetylneuraminic acid synthetase	Microenvironment	Important for siyalated glycoprotein and glycolipid formation
TRPM4	transient receptor potential cation channel subfamily M member 4	Transport	calcium activated cation channel. High expresson in prostate
NSMCE1	NSE1 homolog, SMC5-SMC6 complex component	Unknown	High expression in prostate
ITM2C	integral membrane protein 2C	Unknown
THYN1	thymocyte nuclear protein 1	Undefined	May be involved in apoptosis
CD38	CD38 molecule	Membrane	transmembrane glycoprotein
SOCS2	suppressor of cytokine signaling 2	Signaling	Inhibits JAK-STAT pathway, partly by marking proteins in complexes for degradation
LMO7	LIM domain 7	Undefined
NEO1	neogenin 1	Undefined	cell surface protein, member of immunoglobulin superfamily. Cell adhesion? Microenvironment?
PTN	pleiotrophin	Undefined	Lots of cancer promoting functions. High expression in prostate
ZNF589	zinc finger protein 589	Unknown	High expression in prostate
FECH	ferrochelatase	Metabolism	Mitochondrial. Iron insertion in the heme synthesis pathway
ANXA3	annexin A3	Signaling	Phospholipid binding family. Calcium dependent.
NBL1	NBL1, DAN family BMP antagonist	Signaling	Antagonist to bone morophogenetic proteins (bone formation) and inhibits their interactions with receptors
BTBD11	BTB domain containing 11	Unknown
NPNT	nephronectin	Unknown	Expressed in prostate
LPAR3	lysophosphatidic acid receptor 3	Signaling	GPCR receptor family. Cellular receptor for lysophosphatidic acid. High expression in prostate
MT1E	metallothionein 1E	Unknown		Zinc-binding?
COG5	component of oligomeric golgi complex 5	Transport	Golgi morphology and function. High expression in prostate
PPL	periplakin	Microenvironment	Desmosomes (cell adhesion).
GOT2	glutamic-oxaloacetic transaminase 2	Metabolism	Amino acid metabiolism, urea and TCA cycle.
GCNT2	glucoaminyl (N-acetyl) transferase 2 (I blood group)	Immune system	Antigen production. High and biased expression in prostate.
ACLY	ATP citrate lyase	Metabolism	TCA cycle. Converts citrate. Cholesterogenesis, lipogenesis. High expression in prostate
TXNDC11	thioredexin domain containing 11	Unknown
MT2A	metallothionein 2A	Transport	Bind heavay metals. Detixification. Zinc-binding.	Zinc-binding
C1orf115	chromosome 1 open reading frame 115	Unknown
CEBPA	CCAAT enhancer binding protein alpha	Transcription	Transcription factor. Binds promoters and enhancers.
SPINT2	serine peptidase inhibitor, Kunitz type 2	Undefined	Expressed in prostate
KLK2	kallikrein related peptidase 2	Undefined	Cleaves pro-prostate specific antigen (PSA). Extreme and unique expression in prostate.
