## Supplementary_File_4 for "The genes controlling normal function of citrate and spermine secretion is lost in aggressive prostate cancer and prostate model systems"

### Sheet: BP - All genes
GO:0010273---BP---detoxification of copper ion	6530.132708296385
GO:0045926---BP---negative regulation of growth	6023.789887703405
GO:0031325---BP---positive regulation of cellular metabolic process	4016.2452819656964
GO:0019640---BP---glucuronate catabolic process to xylulose 5-phosphate	3481.4892149311213
GO:0030970---BP---retrograde protein transport, ER to cytosol	3144.8977614884284
GO:0006614---BP---SRP-dependent cotranslational protein targeting to membrane	3038.90194961295
GO:0006413---BP---translational initiation	3035.954345087098
GO:0000184---BP---nuclear-transcribed mRNA catabolic process, nonsense-mediated decay	2719.5955067498494
GO:0048205---BP---COPI coating of Golgi vesicle	2294.6715289402646
GO:0006412---BP---translation	2193.663970445918
GO:0055114---BP---oxidation-reduction process	2052.245528943449
GO:0006888---BP---ER to Golgi vesicle-mediated transport	2039.06997243831
GO:0015936---BP---coenzyme A metabolic process	2020.2053925964124
GO:0006882---BP---cellular zinc ion homeostasis	1984.2393723634284
GO:0006886---BP---intracellular protein transport	1945.3948611430085
GO:0071294---BP---cellular response to zinc ion	1865.5360755968002
GO:0006695---BP---cholesterol biosynthetic process	1752.249094891559
GO:0006890---BP---retrograde vesicle-mediated transport, Golgi to ER	1726.9105771688978
GO:0071280---BP---cellular response to copper ion	1678.5347479821146
GO:0006047---BP---UDP-N-acetylglucosamine metabolic process	1512.895649026662

### Sheet: MF - All genes
GO:0003723---MF---RNA binding	5842.328986192519
GO:0005515---MF---protein binding	5714.110411240597
GO:0043878---MF---glyceraldehyde-3-phosphate dehydrogenase (NAD+) (non-phosphorylating) activity	4117.344426022837
GO:0015037---MF---peptide disulfide oxidoreductase activity	3393.48726642917
GO:0003735---MF---structural constituent of ribosome	2610.4832153795915
GO:0004579---MF---dolichyl-diphosphooligosaccharide-protein glycotransferase activity	2104.084225262804
GO:0045296---MF---cadherin binding	1829.6196896735287
GO:0008379---MF---thioredoxin peroxidase activity	1133.144043781248
GO:0019904---MF---protein domain specific binding	805.3728083516926
GO:0015186---MF---L-glutamine transmembrane transporter activity	780.6732533823844
GO:0043546---MF---molybdopterin cofactor binding	766.0506906472978
GO:0005524---MF---ATP binding	678.4008432438434
GO:0031625---MF---ubiquitin protein ligase binding	666.1349332913547
GO:0051082---MF---unfolded protein binding	639.6995301955736
GO:0019899---MF---enzyme binding	625.6652369715551
GO:0048407---MF---platelet-derived growth factor binding	592.0175883413285
GO:0000062---MF---fatty-acyl-CoA binding	560.5504729753288
GO:0003756---MF---protein disulfide isomerase activity	531.7160816953232
GO:0004029---MF---aldehyde dehydrogenase (NAD) activity	529.8361578486231
GO:0003988---MF---acetyl-CoA C-acyltransferase activity	523.1284711377322

### Sheet: CC - All genes
GO:0070062---CC---extracellular exosome	8767.019517232497
GO:0005789---CC---endoplasmic reticulum membrane	6522.989793370342
GO:0016020---CC---membrane	5946.965156221538
GO:0005829---CC---cytosol	5211.664569817266
GO:0005783---CC---endoplasmic reticulum	4956.689881517405
GO:0000139---CC---Golgi membrane	3751.9640259883686
GO:0034663---CC---endoplasmic reticulum chaperone complex	3516.880413777914
GO:0005739---CC---mitochondrion	3402.376340222393
GO:0005654---CC---nucleoplasm	2843.1225427698046
GO:0005794---CC---Golgi apparatus	2729.1009904433486
GO:0005765---CC---lysosomal membrane	2722.1262572971914
GO:0042470---CC---melanosome	2600.7266142927783
GO:0016021---CC---integral component of membrane	2559.129985063715
GO:0005925---CC---focal adhesion	2556.2775644524004
GO:0000276---CC---mitochondrial proton-transporting ATP synthase complex, coupling factor F(o)	2308.816585135862
GO:0030133---CC---transport vesicle	2283.0914335066936
GO:0005793---CC---endoplasmic reticulum-Golgi intermediate compartment	2242.1120114745822
GO:0005759---CC---mitochondrial matrix	2061.6841591471307
GO:0005634---CC---nucleus	1900.8967495365855
GO:0005743---CC---mitochondrial inner membrane	1713.5138128223277

### Sheet: BP - MT-genes
GO:0010273---BP---detoxification of copper ion	2145.8535829512825
GO:0045926---BP---negative regulation of growth	1965.592325140152
GO:0006882---BP---cellular zinc ion homeostasis	596.847062598266
GO:0071294---BP---cellular response to zinc ion	546.0571691169822
GO:0071280---BP---cellular response to copper ion	510.0561551886207
GO:0002476---BP---antigen processing and presentation of endogenous peptide antigen via MHC class Ib	460.15449539443864
GO:0002480---BP---antigen processing and presentation of exogenous peptide antigen via MHC class I, TAP-independent	420.00382322821594
GO:0006614---BP---SRP-dependent cotranslational protein targeting to membrane	416.28543131467546
GO:0006413---BP---translational initiation	390.64148411823146
GO:0071276---BP---cellular response to cadmium ion	389.6530742737034
GO:0000184---BP---nuclear-transcribed mRNA catabolic process, nonsense-mediated decay	381.90429784222886
GO:0006412---BP---translation	342.31702310575486
GO:0030970---BP---retrograde protein transport, ER to cytosol	156.0372415401268
GO:0006695---BP---cholesterol biosynthetic process	142.40976236024974
GO:0006868---BP---glutamine transport	111.55033299886966
GO:0030091---BP---protein repair	110.57047969209702
GO:0002181---BP---cytoplasmic translation	109.52854101154784
GO:0072656---BP---maintenance of protein location in mitochondrion	106.85237451148828
GO:0072655---BP---establishment of protein localization to mitochondrion	106.85237451148828
GO:0010038---BP---response to metal ion	93.49639666529686

### Sheet: MF - MT-genes
GO:0003735---MF---structural constituent of ribosome	371.96744378954867
GO:0005515---MF---protein binding	258.32922189442445
GO:0003723---MF---RNA binding	235.22178456332028
GO:0019834---MF---phospholipase A2 inhibitor activity	160.48042274317214
GO:0004579---MF---dolichyl-diphosphooligosaccharide-protein glycotransferase activity	157.7126722790993
GO:0043878---MF---glyceraldehyde-3-phosphate dehydrogenase (NAD+) (non-phosphorylating) activity	134.35764923201475
GO:0003988---MF---acetyl-CoA C-acyltransferase activity	130.04024967408645
GO:0015186---MF---L-glutamine transmembrane transporter activity	108.82535684525355
GO:0030881---MF---beta-2-microglobulin binding	106.47170620939096
GO:0008081---MF---phosphoric diester hydrolase activity	100.0
GO:0008137---MF---NADH dehydrogenase (ubiquinone) activity	86.349850616881
GO:0045296---MF---cadherin binding	67.63520797316903
GO:0019843---MF---rRNA binding	61.01844374318529
GO:1990948---MF---ubiquitin ligase inhibitor activity	57.01519652720913
GO:0008379---MF---thioredoxin peroxidase activity	57.00226567261241
GO:0004565---MF---beta-galactosidase activity	51.17861555844611
GO:0047372---MF---acylglycerol lipase activity	50.0
GO:0004129---MF---cytochrome-c oxidase activity	41.211558978095454
GO:0005102---MF---signaling receptor binding	31.55919115875225
GO:0004029---MF---aldehyde dehydrogenase (NAD) activity	31.5309712231029

### Sheet: CC - MT-genes
GO:0070062---CC---extracellular exosome	454.352054626354
GO:0042612---CC---MHC class I protein complex	423.4967191274795
GO:0045277---CC---respiratory chain complex IV	274.187281051216
GO:0022625---CC---cytosolic large ribosomal subunit	246.62236981435416
GO:0005743---CC---mitochondrial inner membrane	237.05214910355247
GO:0005829---CC---cytosol	224.87471627768466
GO:0005925---CC---focal adhesion	224.37740163153424
GO:0016020---CC---membrane	207.62640899496805
GO:0005739---CC---mitochondrion	206.0549027324853
GO:0022627---CC---cytosolic small ribosomal subunit	204.4250970808278
GO:0005789---CC---endoplasmic reticulum membrane	178.30562765528853
GO:0005783---CC---endoplasmic reticulum	171.54836773997044
GO:0005765---CC---lysosomal membrane	136.2924548774737
GO:0034663---CC---endoplasmic reticulum chaperone complex	135.0621762018372
GO:0005634---CC---nucleus	126.83984810027684
GO:0008250---CC---oligosaccharyltransferase complex	121.4753149149131
GO:0000276---CC---mitochondrial proton-transporting ATP synthase complex, coupling factor F(o)	112.61580834135293
GO:0005840---CC---ribosome	112.32206202180004
GO:0042470---CC---melanosome	111.16181233873723
GO:0005747---CC---mitochondrial respiratory chain complex I	109.9799452112097

### Sheet: BP - Hub-genes
GO:0010273---BP---detoxification of copper ion	596.4940861167157
GO:0019640---BP---glucuronate catabolic process to xylulose 5-phosphate	547.4882446919152
GO:0045926---BP---negative regulation of growth	510.2120157696152
GO:0031325---BP---positive regulation of cellular metabolic process	422.18821490630546
GO:0048205---BP---COPI coating of Golgi vesicle	235.65446646133665
GO:0006882---BP---cellular zinc ion homeostasis	215.92690634080788
GO:0055114---BP---oxidation-reduction process	211.5028526801245
GO:0071294---BP---cellular response to zinc ion	197.11195771206235
GO:0006768---BP---biotin metabolic process	178.15083611079174
GO:0071280---BP---cellular response to copper ion	174.87691097299705
GO:0051793---BP---medium-chain fatty acid catabolic process	171.04198043387356
GO:0009083---BP---branched-chain amino acid catabolic process	146.16264163423932
GO:0006695---BP---cholesterol biosynthetic process	141.79632649993115
GO:0006047---BP---UDP-N-acetylglucosamine metabolic process	133.8710872551443
GO:0015936---BP---coenzyme A metabolic process	130.6984568622923
GO:0071276---BP---cellular response to cadmium ion	129.58605229504164
GO:0030970---BP---retrograde protein transport, ER to cytosol	122.19524663809572
GO:0006886---BP---intracellular protein transport	120.16442659947069
GO:0006890---BP---retrograde vesicle-mediated transport, Golgi to ER	115.36389318023852
GO:0070221---BP---sulfide oxidation, using sulfide:quinone oxidoreductase	108.31590216181637

### Sheet: MF - Hub-genes
GO:0015037---MF---peptide disulfide oxidoreductase activity	279.726375959678
GO:0043878---MF---glyceraldehyde-3-phosphate dehydrogenase (NAD+) (non-phosphorylating) activity	220.28761515729911
GO:0043546---MF---molybdopterin cofactor binding	189.94649769737865
GO:0005515---MF---protein binding	187.49911737597827
GO:0004579---MF---dolichyl-diphosphooligosaccharide-protein glycotransferase activity	171.22031186426244
GO:0008379---MF---thioredoxin peroxidase activity	161.3988064510404
GO:0003723---MF---RNA binding	71.75970523525507
GO:0005351---MF---carbohydrate:proton symporter activity	69.55247962660053
GO:0004030---MF---aldehyde dehydrogenase [NAD(P)+] activity	57.966874950303264
GO:0003735---MF---structural constituent of ribosome	57.682504525486074
GO:0000062---MF---fatty-acyl-CoA binding	54.293420218162474
GO:1990948---MF---ubiquitin ligase inhibitor activity	50.0
GO:0000048---MF---peptidyltransferase activity	50.0
GO:0047035---MF---testosterone dehydrogenase (NAD+) activity	50.0
GO:0004523---MF---RNA-DNA hybrid ribonuclease activity	50.0
GO:0004300---MF---enoyl-CoA hydratase activity	44.6579738522253
GO:0045296---MF---cadherin binding	43.025240255280984
GO:0003995---MF---acyl-CoA dehydrogenase activity	43.01244477081914
GO:0003988---MF---acetyl-CoA C-acyltransferase activity	39.761243382210594
GO:0004029---MF---aldehyde dehydrogenase (NAD) activity	39.1661893556524

### Sheet: CC - Hub-genes
GO:0070062---CC---extracellular exosome	616.1911913146305
GO:0005789---CC---endoplasmic reticulum membrane	518.5241755691791
GO:0005783---CC---endoplasmic reticulum	323.3919006445475
GO:0016020---CC---membrane	263.14943838197865
GO:0000139---CC---Golgi membrane	253.65073042515053
GO:0005829---CC---cytosol	213.28522004360542
GO:0016021---CC---integral component of membrane	212.75193162252373
GO:0005759---CC---mitochondrial matrix	212.1022254529444
GO:0005739---CC---mitochondrion	210.16182057970315
GO:0005765---CC---lysosomal membrane	203.04662878299737
GO:0005794---CC---Golgi apparatus	175.29351958653444
GO:0030133---CC---transport vesicle	171.50241429215393
GO:0000138---CC---Golgi trans cisterna	163.1375169148704
GO:0005793---CC---endoplasmic reticulum-Golgi intermediate compartment	152.80236452506264
GO:0008250---CC---oligosaccharyltransferase complex	142.49409605965045
GO:0030126---CC---COPI vesicle coat	125.31771360218934
GO:0042470---CC---melanosome	119.27589161292727
GO:0005777---CC---peroxisome	118.42830751319642
GO:0005782---CC---peroxisomal matrix	111.57490030846623
GO:0030176---CC---integral component of endoplasmic reticulum membrane	107.44608105048934
